# A comprehensive motifs-based interactome of the C/EBPα transcription factor

**DOI:** 10.1101/2020.12.28.424569

**Authors:** Evelyn Ramberger, Valeria Sapozhnikova, Elisabeth Kowenz-Leutz, Karin Zimmermann, Nathalie Nicot, Petr V. Nazarov, Daniel Perez-Hernandez, Ulf Reimer, Philipp Mertins, Gunnar Dittmar, Achim Leutz

**Affiliations:** Max Delbrück Center for Molecular Medicine in the Helmholtz Association, Robert-Rössle-Strasse 10, 13125 Berlin, Germany; Quantitative Biology Unit, Luxembourg Institute of Health, Luxembourg; JPT Peptide Technologies GmbH, Volmerstrasse 5, 12489 Berlin, Germany; Institute of Biology, Humboldt University of Berlin, 10115 Berlin, Germany

**Keywords:** intrinsic disorder, CEBPA interactome, BioID, peptide array, mass-Spectrometry

## Abstract

The pioneering transcription factor C/EBPα coordinates cell fate and cell differentiation. C/EBPα represents an intrinsically disordered protein with multiple short linear motifs and extensive post-translational side chain modifications (PTM), reflecting its modularity and functional plasticity. Here, we combined arrayed peptide matrix screening (PRISMA) with biotin ligase proximity labeling proteomics (BioID) to generate a linear, isoform specific and PTM-dependent protein interaction map of C/EBPα in myeloid cells. The C/EBPα interactome comprises promiscuous and PTM-regulated interactions with protein machineries involved in gene expression, epigenetics, genome organization, DNA replication, RNA processing, and nuclear transport as the basis of functional C/EBPα plasticity. Protein interaction hotspots were identified that coincide with homologous conserved regions of the C/EBP family and revealed interaction motifs that score as molecular recognition features (MoRF). PTMs alter the interaction spectrum of multi-valent C/EBP-motifs to configure a multimodal transcription factor hub that allows interaction with multiple co-regulatory components, including BAF/SWI-SNF or Mediator complexes. Combining PRISMA and BioID acts as a powerful strategy to systematically explore the interactomes of intrinsically disordered proteins and their PTM-regulated, multimodal capacity.

**Key points:**

- Integration of proximity labeling and arrayed peptide screen proteomics refines the interactome of C/EBPα isoforms
- Hotspots of protein interactions in C/EBPα mostly occur in conserved short linear motifs
- Interactions of the BAF/SWI-SNF complex with C/EBPα are modulated by arginine methylation and isoform status
- The integrated experimental strategy suits systematic interactome studies of intrinsically disordered proteins
