## Supplemental Table 1 for "A comprehensive motifs-based interactome of the C/EBPα transcription factor"

### Sheet: PRISMA_peptides.txt
number	sequence	unmodified.sequence	region	start.AA	end.AA	modification	number_interactors
1	MESADFYEAEPRPPM	MESADFYEAEPRPPM	CR2	1	15	[]	284
2	M-Nterm.ac-ESADFYEAEPRPPM	MESADFYEAEPRPPM	CR2	1	15	(('1', 'N-term ac'),)	265
3	MESADFYEAEPR-me2_sym-PPM	MESADFYEAEPRPPM	CR2	1	15	(('12', 'me2_sym'),)	231
4	MESADFYEAEPR-me2_asym-PPM	MESADFYEAEPRPPM	CR2	1	15	(('12', 'me2_asym'),)	223
5	EAEPRPPMSSHLQSP	EAEPRPPMSSHLQSP		8	22	[]	1
6	EAEPR-me2_sym-PPMSSHLQSP	EAEPRPPMSSHLQSP		8	22	(('12', 'me2_sym'),)	2
7	EAEPRPPMSSHLQS-phos-P	EAEPRPPMSSHLQSP		8	22	(('21', 'phos'),)	6
8	EAEPR-me2_asym-PPMSSHLQSP	EAEPRPPMSSHLQSP		8	22	(('12', 'me2_asym'),)	14
9	MSSHLQSPPHAPSSA	MSSHLQSPPHAPSSA		15	29	[]	0
10	MSSHLQS-phos-PPHAPSSA	MSSHLQSPPHAPSSA		15	29	(('21', 'phos'),)	0
11	PPHAPSSAAFGFPRG	PPHAPSSAAFGFPRG		22	36	[]	0
12	PPHAPSSAAFGFPR-me2_sym-G	PPHAPSSAAFGFPRG		22	36	(('35', 'me2_sym'),)	1
13	PPHAPSSAAFGFPR-me2_asym-G	PPHAPSSAAFGFPRG		22	36	(('35', 'me2_asym'),)	0
14	AAFGFPRGAGPAQPP	AAFGFPRGAGPAQPP		29	43	[]	14
15	AAFGFPR-me2_sym-GAGPAQPP	AAFGFPRGAGPAQPP		29	43	(('35', 'me2_sym'),)	17
16	AAFGFPR-me2_asym-GAGPAQPP	AAFGFPRGAGPAQPP		29	43	(('35', 'me2_asym'),)	15
17	GAGPAQPPAPPAAPE	GAGPAQPPAPPAAPE		36	50	[]	1
18	PAPPAAPEPLGGICE	PAPPAAPEPLGGICE	CR3	43	57	[]	1
19	EPLGGICEHETSIDI	EPLGGICEHETSIDI	CR3	50	64	[]	48
20	EHETSIDISAYIDPA	EHETSIDISAYIDPA	CR3	57	71	[]	106
21	ISAYIDPAAFNDEFL	ISAYIDPAAFNDEFL	CR3	64	78	[]	296
22	AAFNDEFLADLFQHS	AAFNDEFLADLFQHS	CR4	71	85	[]	301
23	LADLFQHSRQQEKAK	LADLFQHSRQQEKAK	CR4	78	92	[]	0
24	LADLFQHSRQQEK-ac-AK	LADLFQHSRQQEKAK	CR4	78	92	(('90', 'ac'),)	8
25	LADLFQHSR-me2_asym-QQEKAK	LADLFQHSRQQEKAK	CR4	78	92	(('86', 'me2_asym'),)	0
26	LADLFQHSR-me2_sym-QQEKAK	LADLFQHSRQQEKAK	CR4	78	92	(('86', 'me2_sym'),)	1
27	LADLFQHSRQQEK-me2-AK	LADLFQHSRQQEKAK	CR4	78	92	(('90', 'me2'),)	0
28	SRQQEKAKAAVGPTG	SRQQEKAKAAVGPTG		85	99	[]	0
29	SRQQEKAK-me2-AAVGPTG	SRQQEKAKAAVGPTG		85	99	(('92', 'me2'),)	0
30	SR-me2_asym-QQEKAKAAVGPTG	SRQQEKAKAAVGPTG		85	99	(('86', 'me2_asym'),)	0
31	SR-me2_sym-QQEKAKAAVGPTG	SRQQEKAKAAVGPTG		85	99	(('86', 'me2_sym'),)	0
32	SRQQEK-ac-AKAAVGPTG	SRQQEKAKAAVGPTG		85	99	(('90', 'ac'),)	0
33	SRQQEKAK-ac-AAVGPTG	SRQQEKAKAAVGPTG		85	99	(('92', 'ac'),)	0
34	SRQQEK-me2-AKAAVGPTG	SRQQEKAKAAVGPTG		85	99	(('90', 'me2'),)	0
35	K-ac-AAVGPTGGGGGGDF	KAAVGPTGGGGGGDF		92	106	(('92', 'ac'),)	11
36	GGGGGGDFDYPGAPA	GGGGGGDFDYPGAPA	CR5	99	113	[]	33
37	FDYPGAPAGPGGAVM	FDYPGAPAGPGGAVM	CR5	106	120	[]	7
38	AGPGGAVMPGGAHGP	AGPGGAVMPGGAHGP		113	127	[]	5
39	MPGGAHGPPPGYGCA	MPGGAHGPPPGYGCA	CR1L	120	134	[]	14
40	M-Nterm.ac-PGGAHGPPPGYGCA	MPGGAHGPPPGYGCA	CR1L	120	134	[('120', 'N-term ac')]	8
41	PPPGYGCAAAGYLDG	PPPGYGCAAAGYLDG	CR1L	127	141	[]	16
42	AAAGYLDGRLEPLYE	AAAGYLDGRLEPLYE	CR1L	134	148	[]	172
43	AAAGYLDGR-me2_asym-LEPLYE	AAAGYLDGRLEPLYE	CR1L	134	148	(('142', 'me2_asym'),)	205
44	AAAGYLDGR-me2_sym-LEPLYE	AAAGYLDGRLEPLYE	CR1L	134	148	(('142', 'me2_sym'),)	271
45	GRLEPLYERVGAPAL	GRLEPLYERVGAPAL	CR1L	141	155	[]	6
46	GR-me2_asym-LEPLYERVGAPAL	GRLEPLYERVGAPAL	CR1L	141	155	(('142', 'me2_asym'),)	9
47	GR-me2_sym-LEPLYERVGAPAL	GRLEPLYERVGAPAL	CR1L	141	155	(('142', 'me2_sym'),)	2
48	GRLEPLYER-me2_asym-VGAPAL	GRLEPLYERVGAPAL	CR1L	141	155	(('149', 'me2_asym'),)	5
49	GRLEPLYER-me2_sym-VGAPAL	GRLEPLYERVGAPAL	CR1L	141	155	(('149', 'me2_sym'),)	1
50	ERVGAPALRPLVIKQ	ERVGAPALRPLVIKQ	CR1L	148	162	[]	0
51	ER-me2_asym-VGAPALRPLVIKQ	ERVGAPALRPLVIKQ	CR1L	148	162	(('149', 'me2_asym'),)	1
52	ERVGAPALR-me2_sym-PLVIKQ	ERVGAPALRPLVIKQ	CR1L	148	162	(('156', 'me2_sym'),)	3
53	ERVGAPALR-me2_asym-PLVIKQ	ERVGAPALRPLVIKQ	CR1L	148	162	(('156', 'me2_asym'),)	1
54	ERVGAPALRPLVIK-me2-Q	ERVGAPALRPLVIKQ	CR1L	148	162	(('161', 'me2'),)	0
55	ERVGAPALRPLVIK-ac-Q	ERVGAPALRPLVIKQ	CR1L	148	162	(('161', 'ac'),)	1
56	LRPLVIKQEPREEDE	LRPLVIKQEPREEDE	CR6	155	169	[]	8
57	LR-me2_sym-PLVIKQEPREEDE	LRPLVIKQEPREEDE	CR6	155	169	(('156', 'me2_sym'),)	31
58	LR-me2_asym-PLVIKQEPREEDE	LRPLVIKQEPREEDE	CR6	155	169	(('156', 'me2_asym'),)	19
59	LRPLVIKQEPR-me2_sym-EEDE	LRPLVIKQEPREEDE	CR6	155	169	(('164', 'me2_sym'),)	26
60	LRPLVIK-me2-QEPREEDE	LRPLVIKQEPREEDE	CR6	155	169	(('161', 'me2'),)	16
61	LRPLVIK-ac-QEPREEDE	LRPLVIKQEPREEDE	CR6	155	169	(('161', 'ac'),)	47
62	LRPLVIKQEPR-me2_asym-EEDE	LRPLVIKQEPREEDE	CR6	155	169	(('164', 'me2_asym'),)	12
63	LRPLVIKQEPR-citr-EEDE	LRPLVIKQEPREEDE	CR6	155	169	(('164', 'citr'),)	53
64	QEPREEDEAK-me2-QLALA	QEPREEDEAKQLALA	CR6	162	176	(('171', 'me2'),)	26
65	QEPREEDEAK-ac-QLALA	QEPREEDEAKQLALA	CR6	162	176	(('171', 'ac'),)	41
66	QEPR-me2_asym-EEDEAKQLALA	QEPREEDEAKQLALA	CR6	162	176	(('164', 'me2_asym'),)	6
67	QEPR-citr-EEDEAKQLALA	QEPREEDEAKQLALA	CR6	162	176	(('164', 'citr'),)	26
68	EAKQLALAGLFPYQP	EAKQLALAGLFPYQP		169	183	[]	2
69	EAK-ac-QLALAGLFPYQP	EAKQLALAGLFPYQP		169	183	(('171', 'ac'),)	8
70	EAK-me2-QLALAGLFPYQP	EAKQLALAGLFPYQP		169	183	(('171', 'me2'),)	1
71	AGLFPYQPPPPPPPS	AGLFPYQPPPPPPPS		176	190	[]	37
72	PPPPPPPSHPHPHPP	PPPPPPPSHPHPHPP		183	197	[]	7
73	PPPPPPPS-phos-HPHPHPP	PPPPPPPSHPHPHPP		183	197	(('190', 'phos'),)	1
74	SHPHPHPPPAHLAAP	SHPHPHPPPAHLAAP		190	204	[]	0
75	S-phos-HPHPHPPPAHLAAP	SHPHPHPPPAHLAAP		190	204	(('190', 'phos'),)	0
76	PPAHLAAPHLQFQIA	PPAHLAAPHLQFQIA	CR7	197	211	[]	2
77	PHLQFQIAHCGQTTM	PHLQFQIAHCGQTTM	CR7	204	218	[]	0
78	AHCGQTTMHLQPGHP	AHCGQTTMHLQPGHP	CR7	211	225	[]	0
79	MHLQPGHPTPPPTPV	MHLQPGHPTPPPTPV	CR7	218	232	[]	1
80	MHLQPGHPT-phos-PPPTPV	MHLQPGHPTPPPTPV	CR7	218	232	(('226', 'phos'),)	2
81	MHLQPGHPTPPPT-phos-PV	MHLQPGHPTPPPTPV	CR7	218	232	(('230', 'phos'),)	4
82	PTPPPTPVPSPHPAP	PTPPPTPVPSPHPAP	CR7	225	239	[]	2
83	PT-phos-PPPTPVPSPHPAP	PTPPPTPVPSPHPAP	CR7	225	239	(('226', 'phos'),)	0
84	PTPPPT-phos-PVPSPHPAP	PTPPPTPVPSPHPAP	CR7	225	239	(('230', 'phos'),)	1
85	PTPPPTPVPS-phos-PHPAP	PTPPPTPVPSPHPAP	CR7	225	239	(('234', 'phos'),)	0
86	VPSPHPAPALGAAGL	VPSPHPAPALGAAGL		232	246	[]	1
87	VPS-phos-PHPAPALGAAGL	VPSPHPAPALGAAGL		232	246	(('234', 'phos'),)	0
88	PALGAAGLPGPGSAL	PALGAAGLPGPGSAL		239	253	[]	1
89	LPGPGSALKGLGAAH	LPGPGSALKGLGAAH		246	260	[]	0
90	LPGPGSALK-ac-GLGAAH	LPGPGSALKGLGAAH		246	260	(('254', 'ac'),)	0
91	LPGPGSALK-me2-GLGAAH	LPGPGSALKGLGAAH		246	260	(('254', 'me2'),)	0
92	LKGLGAAHPDLRASG	LKGLGAAHPDLRASG		253	267	[]	0
93	LK-me2-GLGAAHPDLRASG	LKGLGAAHPDLRASG		253	267	(('254', 'me2'),)	0
94	LK-ac-GLGAAHPDLRASG	LKGLGAAHPDLRASG		253	267	(('254', 'ac'),)	0
95	LKGLGAAHPDLRAS-phos-G	LKGLGAAHPDLRASG		253	267	(('266', 'phos'),)	0
96	LKGLGAAHPDLR-me2_sym-ASG	LKGLGAAHPDLRASG		253	267	(('264', 'me2_sym'),)	5
97	LKGLGAAHPDLR-me2_asym-ASG	LKGLGAAHPDLRASG		253	267	(('264', 'me2_asym'),)	0
98	HPDLRASGGSGAGKA	HPDLRASGGSGAGKA		260	274	[]	0
99	HPDLR-me2_asym-ASGGSGAGKA	HPDLRASGGSGAGKA		260	274	(('264', 'me2_asym'),)	0
100	HPDLRAS-phos-GGSGAGKA	HPDLRASGGSGAGKA		260	274	(('266', 'phos'),)	0
101	HPDLR-me2_sym-ASGGSGAGKA	HPDLRASGGSGAGKA		260	274	(('264', 'me2_sym'),)	0
102	GGSGAGKAKKSVDKN	GGSGAGKAKKSVDKN	bZIP	267	281	[]	0
103	AKKSVDKNSNEYRVR	AKKSVDKNSNEYRVR	bZIP	274	288	[]	0
104	NSNEYRVRRERNNIA	NSNEYRVRRERNNIA	bZIP	281	295	[]	5
105	RRERNNIAVRKSRDK	RRERNNIAVRKSRDK	bZIP	288	302	[]	126
106	AVRKSRDKAKQRNVE	AVRKSRDKAKQRNVE	bZIP	295	309	[]	243
107	KAKQRNVETQQKVLE	KAKQRNVETQQKVLE	bZIP	302	316	[]	1
108	ETQQKVLELTSDNDR	ETQQKVLELTSDNDR	bZIP	309	323	[]	2
109	ELTSDNDRLRKRVEQ	ELTSDNDRLRKRVEQ	bZIP	316	330	[]	1
110	RLRKRVEQLSRELDT	RLRKRVEQLSRELDT	bZIP	323	337	[]	1
111	QLSRELDTLRGIFRQ	QLSRELDTLRGIFRQ	bZIP	330	344	[]	1
112	TLRGIFRQLPESSLV	TLRGIFRQLPESSLV	bZIP	337	351	[]	1
113	QLPESSLVKAMGNCA	QLPESSLVKAMGNCA		344	358	[]	0
114	QLPESSLVK-me2-AMGNCA	QLPESSLVKAMGNCA		344	358	(('352', 'me2'),)	0
