## Supplemental Table 3 for "A comprehensive motifs-based interactome of the C/EBPα transcription factor"

### Sheet: PTMsinPRISMA
siteID	Position(Human) CEBPA P42	Position(rat) CEBPA P42	PTM Types	PTM included PRISMA screen	Known PTM/Reference (Human)	Known PTM/Reference (Rat)	known PTM features	BioID detected	phenotype
1	R12	R12	methylation	me2sym, me2asym				me, me2
2	S21	S21	phosphorylation	phosphorylation	PMID:20101026, 16446383, 14701740	PMID:26515730, 16807249	phos	phos	disrupts granulocytic differentiation
3	R35	R35	methylation	me2sym, me2asym	PMID:31015230		me	me	increased cyclin D1 expression and proliferation
4	K86	K86	acetylation	ac,me2
			methylation
5	K90	K90	acetylation	ac,me2
			methylation
6	K92	K92	acetylation	ac,me2
			methylation
7	R142	R140	methylation	me2sym, me2asym				me
8	R149	R147	methylation	me2sym, me2asym
9	R156	R154	methylation	me2sym, me2asym	PMID:31015230		me, me2	me	increased cyclin D1 expression and proliferation
10	K161	K159	methylation	ac, me2		https://doi.org/10.18452/17281	me
			acetylation		PMID:19608861	PMID:22902405	ac
			ubiquitination		PMID:21890473		ub
			sumoylation			PMID:23639777	sumo		interaction with HDAC3
11	R165	R163	citrullination	citr, me2sym, me2asym		https://doi.org/10.18452/17281	citr
			methylation
12	K171	K169	acetylation	ac, me2
			methyalation
13	S190	S193	phosphorylation	phos	PMID:27619993,2615376, 15107404		phos		growth inhibition
14	T226	T222	phosphorylation	phos	PMID:16600022	PMID:26153766 , 27619993 , 16600022	phos		regulation of lipogenic and gluconeogenic gene expression
15	T230	T226	phosphorylation	phos	PMID:16600022	PMID:16600022	phos		regulation of lipogenic and gluconeogenic gene expression
16	S234	S230	phosphorylation	phos	PMID:20101026	PMID:17290224, 10567568	phos
17	K254	K250	acetylation	ac,me2
			methylation
18	R264	R260	methylation	me2sym, m2asym
19	S266	G262	phosphorylation	phos	PMID:25159151		phos
20	K352	K352	acetylation	ac,me2
			methylation
